# The bakers’s yeast Msh4-Msh5 associates with double-strand break hotspots and chromosome axis during meiosis to promote crossovers

**DOI:** 10.1101/2020.07.24.219295

**Authors:** Krishnaprasad G. Nandanan, Ajith V. Pankajam, Sagar Salim, Miki Shinohara, Gen Lin, Parijat Chakraborty, Lars M. Steinmetz, Akira Shinohara, Koodali T. Nishant

## Abstract

Segregation of homologous chromosomes during the first meiotic division requires at least one obligate crossover/exchange event between the homolog pairs. In the baker’s yeast *Saccharomyces cerevisiae* and mammals, the mismatch repair-related factors, Msh4-Msh5 and Mlh1-Mlh3 generate the majority of the meiotic crossovers from programmed double-strand breaks (DSBs). To understand the mechanistic role of Msh4-Msh5 in meiotic crossing over, we performed genome-wide ChIP-sequencing and cytological analysis of the Msh5 protein in cells synchronized for meiosis. We observe that Msh5 associates with DSB hotspots, chromosome axis, and centromeres. We found that the initial recruitment of Msh4-Msh5 occurs following DSB resection. A two-step Msh5 binding pattern was observed: an early weak binding at DSB hotspots followed by enhanced late binding upon the formation of double Holliday junction structures. Msh5 association with the chromosome axis is Red1 dependent, while Msh5 association with the DSB hotspots and axis is dependent on DSB formation by Spo11. Msh5 binding was enhanced at strong DSB hotspots consistent with a role for DSB frequency in promoting Msh5 binding. These data on the *in vivo* localization of Msh5 during meiosis have implications for how Msh4-Msh5 may work with other crossover and synapsis promoting factors to ensure Holliday junction resolution at the chromosome axis.

**AUTHOR SUMMARY:** During meiosis, crossovers facilitate physical linkages between homologous chromosomes that ensure their accurate segregation. Meiotic crossovers are initiated from programmed DNA double-strand breaks (DSBs). In the baker’s yeast and mammals, DSBs are repaired into crossovers primarily through a pathway involving the highly conserved mismatch repair related Msh4-Msh5 complex along with other crossover promoting factors. *In vitro* and physical studies suggest that the Msh4-Msh5 heterodimer facilitates meiotic crossover formation by stabilizing Holliday junctions. We investigated the genome-wide *in vivo* binding sites of Msh5 during meiotic progression. Msh5 was enriched at DSB hotspots, chromosome axis, and centromere sites. Our results suggest Msh5 associates with both DSB sites on the chromosomal loops and with the chromosome axis to promote crossover formation. These results on the *in vivo* dynamic localization of the Msh5 protein provide novel insights into how the Msh4-Msh5 complex may work with other crossover and synapsis promoting factors to facilitate crossover formation.
