## Supplementary material for "The bakers’s yeast Msh4-Msh5 associates with double-strand break hotspots and chromosome axis during meiosis to promote crossovers": S1 Data

### Sheet: Figure 1C
Supporting data for Figure 1C
				Wildtype
				AXIS I
			2h	3h	4h	5h	6h	7h
		AVG	1.2924	1.1561	1.12173	1.13734	1.1249	1.20213
		SD	0.105665	0.0859665	0.0510117	0.0776734	0.123966	0.130449
		lower limt	1.18674	1.07014	1.07072	1.05967	1.00094	1.07168
		higher limit	1.39807	1.24207	1.17275	1.21501	1.24887	1.33258
				AXIS II
			2h	3h	4h	5h	6h	7h
		AVG	1.31562	1.13414	1.15474	1.04574	1.26084	1.3745
		SD	0.164101	0.0254859	0.0269796	0.0764155	0.107905	0.142347
		lower limt	1.15152	1.10866	1.12776	0.96932	1.15294	1.23215
		higher limit	1.47972	1.15963	1.18172	1.12215	1.36875	1.51684
				AXIS III
			2h	3h	4h	5h	6h	7h
		AVG	1.16138	1.23102	1.04497	1.04364	1.06237	1.22097
		SD	0.0560216	0.0619509	0.100648	0.0752565	0.134639	0.15636
		lower limt	1.10536	1.16907	0.94432	0.968378	0.927731	1.06461
		higher limit	1.21741	1.29297	1.14562	1.11889	1.19701	1.37733
				YCR047C (BUD23)
			2h	3h	4h	5h	6h	7h
		AVG	1.25597	1.27715	1.47386	1.65678	1.40007	1.36791
		SD	0.0601392	0.0576715	0.161774	0.0739796	0.199267	0.0961939
		lower limt	1.19584	1.21948	1.31209	1.5828	1.2008	1.27171
		higher limit	1.31611	1.33482	1.63564	1.73076	1.59934	1.4641
				YOR092W (ECM3)
			2h	3h	4h	5h	6h	7h
		AVG	1.02971	1.1333	1.30925	1.60609	1.36923	1.69284
		SD	0.0953888	0.0373093	0.109507	0.111867	0.124045	0.21099
		lower limt	0.934321	1.09599	1.19974	1.49422	1.24518	1.48185
		higher limit	1.1251	1.17061	1.41875	1.71796	1.49327	1.90383
				YDR188W (CCT6)
			2h	3h	4h	5h	6h	7h
		AVG	1.57479	1.97436	2.81212	2.71765	2.1386	2.33107
		SD	0.114556	0.0111225	0.26101	0.253272	0.254249	0.384596
		lower limt	1.46023	1.96324	2.55111	2.46438	1.88435	1.94647
		higher limit	1.68934	1.98548	3.07313	2.97093	2.39285	2.71567
				CEN III
			2h	3h	4h	5h	6h	7h
		AVG	1.12197	1.29685	1.01803	1.21998	1.11953	1.25652
		SD	0.0343426	0.0674601	0.0673125	0.0995635	0.119701	0.121701
		lower limt	1.08763	1.22939	0.950716	1.12042	0.999826	1.13482
		higher limit	1.15631	1.36431	1.08534	1.31954	1.23923	1.37823
				CEN VII
			2h	3h	4h	5h	6h	7h
		AVG	1.35272	1.26219	1.05458	1.294	1.25607	1.38151
		SD	0.0356994	0.0361828	0.139388	0.101791	0.152236	0.289759
		lower limt	1.31702	1.226	0.915189	1.19221	1.10383	1.09176
		higher limit	1.38842	1.29837	1.19397	1.39579	1.4083	1.67127
				YCR093W (CDC39)
			2h	3h	4h	5h	6h	7h
		AVG	1	1	1	1	1	1
		SD	0	0	0	0	0	0
		lower limt	1	1	1	1	1	1
		higher limit	1	1	1	1	1	1

### Sheet: Figure 4C
Supporting data for Figure 4C
	Msh5 foci count					Msh5 foci count					Msh5 foci count					Msh5 foci count										% of Msh5 foci positive cells					% of Msh5 foci positive cells					% of Msh5 foci positive cells					% of Msh5 foci positive cells
	Figure 4C wildtype					Figure 4C rad52Δ					Figure 4C dmc1Δ					Figure 4C ndt80Δ										Figure 4C wildtype					Figure 4C rad52Δ					Figure 4C dmc1Δ					Figure 4C ndt80Δ
	3h	4h	5h	6h		3h	4h	5h	6h		3h	4h	5h	6h		3h	4h	5h	6h							3h	4h	5h	6h		3h	4h	5h	6h		3h	4h	5h	6h		3h	4h	5h	6h
	21	32	60	34		21	19	31	32		12	20	15	21		21	37	34	42							50	69	65	50		30	54	77	77		47	50	64	77		44	77	86	84
	30	31	51	41		20	16	21	34		15	19	23	26		27	39	48	50							47	88	68	51		38	67	57	47		50	78	67	74		50	83	93	90
	24	46	47	25		19	20	25	23		18	13	14	24		32	38	43	39							59	67	87	37		32	60	82	65		55	45	62	66		50	73	91	93
	22	54	53	33		17	23	24	22		16	24	29	29		22	42	36	45							54	73	79	34		36	63	67	39		47	40	71	76		66	85	89	79
	28	33	39	34		10	22	23	24		13	20	26	27		30	33	40	49							52	71	70	37		39	69	58	55		50	61	73	73		53	79	78	82
	19	42	58	54		11	30	24	23		18	22	27	22		21	38	29	35							44	65	65	55		47	56	92	50		44	48	53			50	75	80	80
	21	43	48	43		7	20	29	35		19	18	27	31		24	39	34	44								74	81	58		28	80	88	48		42					50		87
	27	42	65	36		17	24	20	26		15	17	24	25		20	42	44	42													77	73								43
	20	36	48	38		12	30	34	23		12	14	23	30		24	40	36	48						Average	51	72.4286	73.5714	46		35.7143	65.75	74.25	54.4286		47.8571	53.6667	65	73.2		50.75	78.6667	86.2857	84.6667
	30	49	35	35		13	35	26	33		13	25	19	23		17	46	42	49						median	51	71	70	50		36	65	75	50		47	49	65.5	74		50	78	87	83
	16	50	56	53		19	32	19	28		19	21	21	36		32	34	47	47						stddev	5.2915	8.25631	8.84685	8.98888		6.44759	9.37702	13.0247	12.7522		4.29839	13.8082	7.18331	4.32435		7.02546	4.63321	5.52914	5.64506
	23	36	42	27		18	27	30	16		11	21	22	27		21	40	44	37						stderr	2.16025	3.12059	3.34379	3.39748		2.43696	3.31528	4.60493	4.81989		1.62464	5.63718	2.93258	1.93391		2.48388	1.8915	2.08982	2.30458
	22	30	35	33		12	24	23	30		18	17	20	32		16	37	49	57						low limit (stddev)	45.7085	64.1723	64.7246	37.0111		29.2667	56.373	61.2253	41.6764		43.5587	39.8585	57.8167	68.8757		43.7245	74.0335	80.7566	79.0216
	18	42	44	36		12	24	24	20		13	18	18	31		30	35	37	43						upper limit (stddev)	56.2915	80.6849	82.4183	54.9889		42.1619	75.127	87.2747	67.1808		52.1555	67.4749	72.1833	77.5243		57.7755	83.2999	91.8149	90.3117
	22	48	47	31		8	26	28	29		10	17	20	26		25	34	48	42
	25	41	59	47		13	23	39	28		21	19	23	29		30	37	46	43
	16	38	39	31		14	23	30	31		15	24	24	28		22	30	41	45
	21	46	44	30		18	17	26	23		20	18	23	18		30	28	40	51
	26	43	34	41		15	19	38	34		18	22	24	27		19	32	44	56
	18	46	44	33		19	28	34	24		20	17	24	25		32	30	35	52
	17	30	45	46		9	23	35	30		16	21	18	26		31	34	41	54
	15	50	33	39		15	21	25	28		19	18	20	28		28	37	43	34
	18	61	55	42		12	19	20	18		18	15	29	26		22	33	44	33
	26	38	40	40		18	27	29	31		11	14	21	18		13	40	39	46
	21	45	52	42		13	25	29	18		22	13	23	26		23	43	51	39
	20	48	56	44		20	18	25	22		13	15	16	21		25	50	49	48
	23	42	50	35		12	28	29	28		16	26	28	28		24	30	48	47
	18	35	51	34		9	25	36	25		17	17	22	19		19	38	47	38
	35	48	47	36		12	26	30	32		16	14	23	23		20	41	50	50
	34	47	42	29		11	19	34	26		13	13	22	26		22	31	55	39
	25	38	37	37		13	22	25	23		12	19	32	30		23	30	57	50
	20	45	40	34		12	18	31	24		16	15	27	29		18	39	42	49
	17	40	53	29		8	19	38	34		17	21	28	35		19	35	51	40
	20	47	43	36		9	20	35	23		16	14	22	24		23	44	42	51
	25	48	49	42		9	18	22	29		15	17	27	29		22	37	51	42
	21	35	52	43		15	23	20	28		14	21	23	24		25	45	54	40
	25	37	51	41		10	21	31	31		16	18	18	26		20	40	44	46
	18	52	53	40		12	20	24	27		17	14	29	24		18	32	45	35
	22	46	51	35		7	33	26	34		13	15	27	36		23	32	47	36
	19	34	49	60		19	21	28	26		17	19	23	27		23	50	50	44
	23	32	44	46		10	25	30	20		11	20	24	20		22	36	41	57
	14	45	38	44		12	29	32	26		14	22	25	23		28	37	48	37
	25	46	47	45		15	20	29	37		12	15	22	19		22	28	52	44
	28	43	34	40		11	38	37	31		13	19	16	20		20	39	61	60
	18	48	47	38		16	26	28	24		18	24	18	24		19	30	54	41
	22	56	61	22		28	23	25	27		17	25	23	31		21	39	44	45
	21	44	62	44		20	26	37	26		15	20	25	23		23	28	40	36
	19	48	51	27		14	18	22	25		20	18	18	20		18	34	44	45
	22	42	53	36		14	29	39	22		12	19	20	26		21	35	36	39
	31	46	45	41		10	28	26	25		15	14	22	31		27	34	48	54
	26	42	43	42		12	28	38	21		15	19	26	29		18	27	40	47
	24	37	52	50		22	27	24	27		18	24	24	21		13	46	41	44
	26	58	42	51		25	24	30	23		23	18	20	22		16	42	42	62
	20	38	54	43		26	19	34	25		17	16	19	17		15	50	53	43
	29	45	52	41		14	23	22	18		15	22	20	28		11	38	59	53
	30	52	51	49		23	26	18	21		11	26	22	25		10	47	43	55
	36	50	46	53		21	25	32	16		25	18	20	26		21	48	55	54
	29	48	48	46		17	19	35	21		18	17	19	21		20	32	54	61
	25	42	49	48		24	20	27	29		16	22	18	20		14	39	48	54
	23	46	51	33		23	22	31	22		17	15	26	24		20	45	45	60
	24	37	47	47		17	31	36	26		17	15	20	23		17	47	44	64
	23	38	48	39		24	26	30	17		13	19	24	25		19	24	54	47
	33	42	50	50		15	21	39	19		16	15	18	19		14	42	45	59
	20	44	43	55		16	24	30	23		12	18	17	27		25	33	57	44
	22	46	47	38		17	25	36	24		19	15	23	31		18	34	50	58
	28	53	44	51		22	18	38	27		12	21	22	21		16	25	44	53
	32	36	52	39		24	20	33	18		20	15	26	20		17	36	47	64
	27	35	40	45		17	18	25	24		19	25	18	19		15	32	49	52
	30	47	50	35		21	21	27	22		13	23	21	20		19	38	46	69
	29	41	45	34		18	23	38	29		16	25	24	33		15	36	45	49
	35	46	46	48		19	17	41	22		16	19	22	29		10	30	44	64
	22	39	56	46		20	21	22	21		17	18	25	26		11	27	38	63
	26	44	47	44		27	22	30	23		21	20	21	22			36	52	64
	38	39	40	32		18	22	23	27		16	22	15	18			26	46	65
	29	47	55	39		17	33	35	18		18	21	20	26			25	51	58
	30	48	50	33		22	25	27	21		18	24	23	23			29	56	46
	28	50	47	45		21	26	37	25		14	22	19	25			41	52	65
	26	49	52	35		19	27	27	23		19	14	27	24			37	62	60
	27	48	39	34		20	24	35	27		20	23	24	20			44	47	63
	29	51	43	37		18	22	43	24		15	26	19	18			36	53	55
	28	49	48	41		20	21	32	24		17	21	19	17			35	39	64
	26	51	52	50		19	27	38	24		15	19	23	23			28	50	58
	29	52	44	36		18	21	33	34		14	22	21	30			34	49	66
	23	40	56	46		27	22	43	24		21	23	17	29			37	48	61
	35	50	51	50		23	28	36	35		20	21	23	16			41	50	54
	33	44	46	51		22	21	39	31		19	14	26	22			30	51	48
	37	47	55	45		14	26	37	24		12	18	15	24			35	57	53
	22	46	47	47		18	28	30	30		15	21	18	21			28	47	57
	27	47	43	43		20	25	29	27		16	17	23	23			36	54	62
	23	50	41	48		23	31	30	25		16	19	21	28			31	55	56
	22	49	50	44		21	24	36	28		15	22	24	29			43	53	60
	26	45	57	42		16	23	29	37		11	21	16	30			39	43	63
	19	46	46	48		21	25	37	31		19	16	17	26			38	48	46
	26	53	47	43		20	18	32	38		13	15	20	29			49	51	45
	22	37	53	49		18	23	36	26		16	17	22	28			27	48	59
	24	46	57	40		22	29	37	25		11	17	30	27			43	46	63
	32	51	46	46		19	25	39	26		13	25	29	26			40	57	60
	38	41	56	37		18	23	40	29		15		29	24			28	51	62
	25	49	52	38		14	18	34	33		14		18	32			34	52	58
	21	42	47	42		24	20	32	34		15		24	20			26	55	52
	29	55	38	39			25	34					25	26			33	54	65
	38	45	42					36					23				30	53	63
		47	43														33
			50														37
Average	24.9216	44.3107	47.8365	40.6832		16.86	23.6832	30.7549	26.06		15.9	19.0309	22.1765	25.0594		20.9861	36.1442	47.1373	51.0294
Median	24.5	46	47.5	41		17.5	23	30	25.5		16	19	22	25		21	36	47.5	50.5
stddev	5.50731	6.24033	6.46591	7.13853		4.97675	4.28236	5.96763	4.98446		3.02348	3.51026	3.79789	4.40641		5.37729	6.1808	6.38072	9.14618
stderr	0.545305	0.614878	0.634034	0.71031		0.497675	0.426111	0.590883	0.498446		0.302348	0.356413	0.376047	0.438454		0.63372	0.606077	0.631786	0.905607
low limit (stddev)	19.4143	38.0703	41.3706	33.5446		11.8832	19.4008	24.7873	21.0755		12.8765	15.5207	18.3786	20.653		15.6088	29.9634	40.7565	41.8832
upper limit (stddev)	30.0073	52.2403	53.9659	48.1385		22.4768	27.2824	35.9676	30.4845		19.0235	22.5103	25.7979	29.4064		26.3773	42.1808	53.8807	59.6462

### Sheet: Figure 6A and B
Supporting data for Figure 6A,B
	Msh5 foci count					Msh5 foci count						Rad51 foci count					Rad51 foci count						% of Msh5 foci positive cells								% of Msh5 foci positive cells
	Figure 6A wildtype					Figure 6A red1Δ						Figure 6B wildtype					Figure 6B red1Δ						Figure 6A wildtype									Figure 6A red1Δ
	3h	4h	5h	6h		3h	4h	5h	6h			3h	4h	5h	6h		3h	4h	5h	6h			3h	4h	5h	6h					3h	4h	5h	6h
	21	32	60	34		6	11	12	11			47	70	19	16		22	17	13	16			50	69	65	50					29	55	44	50
	30	31	51	41		9	12	17	6			49	50	12	5		21	15	18	11			47	88	68	51					30	64	60	31
	24	46	47	25		9	20	22	12			33	14	35	17		27	18	11	16			59	67	87	37					25	58	71	50
	22	54	53	33		7	12	8	22			32	25	14	19		14	24	15	8			54	73	79	34					36	47	54	33
	28	33	39	34		9	13	8	11			18	25	27	12		20	27	17	14			52	71	70	37					27	50	46	53
	19	42	58	54		10	15	10	11			36	53	15	11		21	22	21	15			44	65	65	55					25	38	56	29
	21	43	48	43		7	12	9	7			38	22	24	9		20	15	28	17				74	81	58						40	58	43
	27	42	65	36		9	14	12	24			42	28	24	7		20	20	15	16												63	57	39
	20	36	48	38		10	15	15	12			41	39	24	24		25	28	12	13		Average	51	72.4286	73.5714	46							60
	30	49	35	35		5	13	10	9			42	27	14	11		31	18	24	11		median	51	71	70	50				Average	28.6667	51.875	56.2222	41
	16	50	56	53		6	17	10	6			47	70	46	9		15	14	23	12		stddev	5.2915	8.25631	8.84685	8.98888				median	28	52.5	57	41
	23	36	42	27		8	22	14	13			45	24	34	7		21	12	27	17		stderr	2.16025	3.37062	3.61171	3.6697				stddev	4.13118	10.1143	7.98088	9.42641
	22	30	35	33		5	8	10	15			44	32	16	16		17	19	21	14		low limit (stddev)	45.7085	64.1723	64.7246	37.0111				stderr	1.68655	3.57596	2.66029	3.33274
	18	42	44	36		5	12	16	19			38	36	31	21		24	16	17	12		upper limit (stddev)	56.2915	80.6849	82.4183	54.9889				low limit (stddev)	24.5355	41.7607	48.2413	31.5736
	22	48	47	31		6	16	19	11			35	49	23	9		21	19	12	13										upper limit (stddev)	32.7978	61.9893	64.2031	50.4264
	25	41	59	47		10	10	13	17			27	26	36	11		18	24	14	17			% of Rad51 foci positive cells
	16	38	39	31		5	15	24	10			31	32	28	33		24	23	17	16			Figure 6B wildtype								% of Rad51 foci positive cells
	21	46	44	30		7	15	24	22			55	44	26	34		28	22	15	13											Figure 6B red1Δ
	26	43	34	41		5	6	8	11			39	17	16	19		29	18	14	17
	18	46	44	33		7	11	14	13			42	26	21	16		20	19	21	15
	17	30	45	46		7	12	17	25			43	56	14	19		14	18	18	18			3h	4h	5h	6h					3h	4h	5h	6h
	15	50	33	39		10	11	12	9			42	30	27	18		23	31	17	17			80	79	52	39					42	57	38	25
	18	61	55	42		4	16	12	10			52	37	30	31		21	24	12	18			68	72	60	12					50	38	39	31
	26	38	40	40		6	17	17	9			42	42	22	11		24	23	20	14			71	83	59	36					48	50	43	22
	21	45	52	42		8	8	9	7			52	34	23	21		25	18	18	11											63	48	44	25
	20	48	56	44		13	13	11	6			57	33	5	13		27	19	13	16											54	50	25	38
	23	42	50	35		3	14	15	6			37	40	12	10		20	20	13	13		Average	73	78	57	29					43	50	40	39
	18	35	51	34		5	10	10	8			47	32	30	12		17	21	17	8		median	71	79	59	36					46	38	33	42
	35	48	47	36		9	12	15	12			20	30	20	14		16	21	14	16		stddev	6.245	5.56776	4.3589	14.7986					50	42	41	38
	34	47	42	29		9	15	24	8			63	35	22	28		19	24	16	16		stderr	3.60555	3.21455	2.51661	8.544					55	58	53	55
	25	38	37	37		6	9	10	7			41	47	23	22		23	14	18	15		low limit (stddev)	66.755	72.4322	52.6411	14.2014
	20	45	40	34		6	16	11	7			48	30	35	14		22	20	17	13		upper limit (stddev)	79.245	83.5678	61.3589	43.7986				Average	50.1111	47.8889	39.5556	35
	17	40	53	29		6	29	11	8			43	23	22	10		23	12	15	13										median	50	50	40	38
	20	47	43	36		7	10	11	18			48	30	28	8		22	23	16	14										stddev	6.54684	7.32196	7.68295	10.4163
	25	48	49	42		4	15	14	11			47	29	27	10		17	20	13	18										stderr	2.18228	2.44065	2.56098	3.47211
	21	35	52	43		5	18	20	21			37	26	24	14		23	21	21	19										low limit (stddev)	43.5643	40.5669	31.8726	24.5837
	25	37	51	41		5	10	14	18			28	40	37	16		31	25	17	8										upper limit (stddev)	56.658	55.2108	47.2385	45.4163
	18	52	53	40		7	12	18	12			45	38	23	22		19	24	12	15
	22	46	51	35		3	13	32	8			30	45	23	17		21	22	13	13
	19	34	49	60		4	9	19	9			38	15	25	33		18	24	14	15
	23	32	44	46		6	10	25	13			49	31	12	10		23	19	15	11
	14	45	38	44		7	15	26	9			28	25	18	9		15	23	13	10
	25	46	47	45		4	9	13	13			47	31	32	28		15	23	16	11
	28	43	34	40		6	13	20	18			30	35	34	10		18	16	15	14
	18	48	47	38		8	18	7	14			34	46	32	28		23	20	15	12
	22	56	61	22		8	10	21	11			44	46	26	13		22	18	16	15
	21	44	62	44		8	13	22	11			25	30	18	15		21	28	13	12
	19	48	51	27		9	18	23	11			49	22	15	21		17	20	14	10
	22	42	53	36		7	15	11	12			40	21	16	16		22	19	12	19
	31	46	45	41		6	21	13	7			33	40	21	15		18	17	13	12
	26	42	43	42		8	20	15	15			31	48	20	12		15	18	12	11
	24	37	52	50		7	23	11	17			45	41	13	15		19	22	8	12
	26	58	42	51		12	7	7	15			52	22	15	30		20	12	17	19
	20	38	54	43		5	12	8	12			34	37	25	16		14	12	16	16
	29	45	52	41		5	18	33	10			32	24	44	13		21	18	13	15
	30	52	51	49		5	18	15	14			40	32	39	18		16	11	11	15
	36	50	46	53		5	8	11	12			70	44	20	12		16	9	13	14
	29	48	48	46		5	10	26	13			55	28	17	13		17	10	16	18
	25	42	49	48		11	12	14	14			58	31	22	13		26	21	11	17
	23	46	51	33		5	14	21	19			64	48	41	15		13	11	12	13
	24	37	47	47		5	13	12	14			59	46	44	39		23	16	12	10
	23	38	48	39		7	13	14	18			60	36	33	13		12	20	16	20
	33	42	50	50		5	11	15	17			60	25	45	9		23	16	14	18
	20	44	43	55		5	12	12	20			55	43	7	33		13	24	14	17
	22	46	47	38		8	14	20	10			53	27	27	15		19	21	11	16
	28	53	44	51		5	16	15	13			43	32	21	13		25	15	12	13
	32	36	52	39		5	14	19	13			59	48	21	12		15	23	18	12
	27	35	40	45		5	15	17	16			37	40	31	6		14	13	12	14
	30	47	50	35		10	10	19	11			48	46	18	15		12	18	8	11
	29	41	45	34		7	13	16	14			60	46	17	18		20	16	11	16
	35	46	46	48		6	9	21	13			43	23	26	17		18	20	17	9
	22	39	56	46		5	11	16	19			71	42	29	21		17	19	12	9
	26	44	47	44		5	17	22	12			29	26	32	6		20	18	12	8
	38	39	40	32		5	15	13	13			51	33	29	11		11	22	15	12
	29	47	55	39		5	8	19	22			57	30	19	16		25	22	10	11
	30	48	50	33		5	12	20	12			48	50	28	17		23	15	11	13
	28	50	47	45		5	15	16	13			57	35	24	36		17	15	13	8
	26	49	52	35		6	15	13	14			52	45	47	11		20	11	11	17
	27	48	39	34		5	13	14	19			25	20	22	19		19	11	12	12
	29	51	43	37			8	15	15			17	31	24	22		17	11	10	13
	28	49	48	41			11	25	18			58	43	23	14		17	18	10	11
	26	51	52	50			11	15	17			35	15	28	11		22	16	16	16
	29	52	44	36			12	17	16			37	31	25	16		11	25	11	13
	23	40	56	46			14	13	19			56	34	33	19		23	21	13	13
	35	50	51	50			17	14	12			49	39	30	10		19	17	12	16
	33	44	46	51			16	20	21			70	34	18	27		20	22	20	16
	37	47	55	45			9	22	14			54	27	34	13		15	17	9	12
	22	46	47	47			10	16	15			51	19	18	18		16	13	13	8
	27	47	43	43			15	12	16			74	43	32	15		19	22	16	12
	23	50	41	48			9	11	15			36	22	14	20		22	21	15	17
	22	49	50	44			15	26	17			41	55	32	19		18	13	14	11
	26	45	57	42			10	21	17			41	26	24	18		11	20	11	13
	19	46	46	48			11	13	16			23	29	22	12		24	14	11	14
	26	53	47	43			10	15	14			37	53	29	24		18	14	13	9
	22	37	53	49			12	21	15			45	33	40	13		14	22	12	14
	24	46	57	40			11	17	15			27	28	17	27		23	13	10	13
	32	51	46	46			9	19	16			47	40	21	29		21	16	16	12
	38	41	56	37			12	14	10			32	23	22	14		15	18	18	13
	25	49	52	38			9	16	20			55	29	26	21		20	9	13	14
	21	42	47	42			11	19	13			21	30	17	19		15	19	16	13
	29	55	38	39			10	11	15			40	33	18	13			11	18
	38	45	42				14	20	10			56	37	47	22			21
		47	43				14	17	14			51	40	32	16			18
			50				13	12	22			53	41	19	15
							10	15	17			57	23	55	16	Average	19.6	18.5146	14.6337	13.68
Average	24.9216	44.3107	47.8365	40.6832			11	16	14			72	53	44	23	Median	20	19	14	13
Median	24.5	46	47.5	41			14	26	11			61	20	57	16	stddev	4.3041	4.52415	3.66803	2.87054
stddev	5.50731	6.24033	6.46591	7.13853			12	14				62	38	6	28	stderr	0.43041	0.445778	0.364983	0.287054
stderr	0.545305	0.614878	0.634034	0.71031			14	14				63	55	18	20	low limit (stddev)	15.2959	13.9904	10.9656	10.8095
low limit (stddev)	19.4143	38.0703	41.3706	33.5446			18	22				55	34	25	17	upper limit (stddev)	24.3041	23.5241	17.668	15.8705
upper limit (stddev)	30.0073	52.2403	53.9659	48.1385			12					62	33	14	41
							11					63	28	41	24
							19					65	48	12	19
												34	28	25	24
					Average	6.55696	13.115	16	13.6262			44	30	17	43
					Median	6	13	15	13			58	24	28	36
					stddev	2.0553	3.63208	5.26892	4.28363			78	26	35	37
					stderr	0.23124	0.341677	0.502371	0.414114			71	38	33	30
					low limit (stddev)	4.50166	9.48296	10.7311	9.34254			65	45	40	22
					upper limit (stddev)	8.0553	16.6321	20.2689	17.2836			33	47	42	8
												43	25	32	31
												61	24	34	20
												82	47	41	13
												58	48	37	31
												46	31	66	44
												73	72	21	26
												63	38	24	27
												53	27	41	13
												10	33	39	13
												72	37	43	28
												58	47	29	62
												59	37	21	30
												36	46	44	28
												31	37	28	45
												65	71	10	33
												46	52	42	43
												37	56	30	35
												47	61	27	26
												63	29	46	36
												63	40	37	23
												49	26	35	23
												18	28	22	46
												66	64	38	47
												50	42	41	19
												70	54	32	24
												52	17	26	40
												64	37	23	37
												56	48	15	23
												66	45	16	28
												58	38	35	22
												42	39	20	13
												59	75	36	14
												55	48	42	37
												48	44	18	22
												32	50	34	34
												30	40	13	31
												26	32	18	23
												54	44	7	30
												83	28	31	31
												55	40	35	14
												58	42	17	16
												70	39	31	12
												38	40	24	35
												20	21	16	38
												62	52	42	15
												60	54	48	10
												55	45	36	34
												53	31	11	22
												63	47	29	30
												52	33	32	20
												22	52	18	30
												78	35	25	24
												64	50	45	10
												62	46	30	8
												55	45	33	34
												53	29	29	52
												54	52	26	30
												21	40	38	31
												12	38	28	27
												30	68	24	22
												46	30	48	21
												60	39	45	26
												37	24	30	17
												71	35	59	22
												49	50	18	18
												62	57	65	34
												50	44	58	30
												50	58	23	27
												60	50	36	26
												41	28	61	21
												48	21	28	19
												36	31	24	18
												56	54	34	23
												64	42	7	14
												74	39	55	30
												52	40	24	32
												60	24	24	29
												60	53	22	17
												58	44	21	34
												71	51	57	27
												61	67	26	34
												55	47	23	46
												67	32	23	32
												45	44	29	23
												61	48	20	43
												75	35	25	23
												37	59	20	29
												38	46	53	31
												50	71	51	22
												71	21	35	28
												73	54	25	23
												64	37	48	5
												56	33	41	53
												47	30	30	13
												70	59	68	28
												24	40	26	37
												32	40	47	21
												53	46	22	9
												55	63	28	13
												64	32	30	33
												18	57	40	35
												19	49	59	47
												57	36	62	28
												71	34	31	29
												65	38	52	29
												78	24	20	29
												25	37	26	36
												41	36	11	13
												70	46	56	24
												56	47	15	24
												47	45	44	29
												41	76	37	49
												73	29	42	43
												50	53	28	24
												49	47	17	24
												25	41	54	26
												53	45	44	27
												49	45	14	15
												64	24	34	18
												73	69	34	22
												70	39	49	22
												36	40	52	27
												59	43	11	5
												16	60	14	16
												36	60	20	18
												54	26	36	30
												21	55	56	31
												35	28	24	19
												56	49	30	28
												36	42	31	28
												42	9	52	30
												48	49	56	40
												71	49	23	11
												58	31	37	16
												61	42	37	22
												56	40	38	24
												46	52	52	25
												22	49	34	7
												23	27	40	68
												56	53	44	19
												55	15	45	34
												55	63	54	23
												60	24	17	50
												60	34	23	32
												23	40	29	47
												63	41	37	27
												13	37	56	28
												48	73	6	26
												49	43	31	27
												47	38	34	50
												67	37	37	22
												50	30	38	30
												51	32	19	44
												60	37	29	28
												60	48	40	15
												50	42	47	40
												50	40	58	18
												67	46	33	30
												70	25	35	23
												68	51	36	38
												60	33	40	26
												54	50	60	46
												58	51	48	22
												53	52	46	5
												66	59	20	61
												57	50	40	30
												17	36	60	28
												36	62	22	48
												42	32	24	46
												51	57	26	6
												54	54	28	10
												62	50	23	40
												32	31	35	9
												35	33	42	25
												37	56	49	28
												47	27	58	57
												60	37	30	9
												52	39	33	10
												62	46	35	29
												70	49	25	36
												66	55	35	31
												68	51	39	21
												45	32	39	22
												10	20	11	27
												39	41	25	13
												53	46	19	40
												61	32	44	45
													60	31	21
													25	26	43
													45	42	39
													49	36	20
													35		22
													43
													66
													40
													32
													59
													53
													38
													42
													21
													32
													32
													39
													26
													31
													59
													57
													39
													40
													43
													44
													30
													24
													52
													55
													58
													39
													42
													54
													52
													54
													48
													27
											Average	49.316	39.936	30.7556	23.875
											Median	51	40	29	22
											stddev	14.9448	12.3268	12.7405	11.3848
											stderr	0.852946	0.664615	0.722448	0.64454
											low limit (stddev)	34.3711	27.6093	18.0151	12.4902
											upper limit (stddev)	65.9448	52.3268	41.7405	33.3848

### Sheet: S2B Figure
Supporting data for S2B Figure
			Wildtype
			AXIS I
		2h	3h	4h	5h	6h	7h
	AVG	8.36007	8.70665	10.6842	11.9932	11.0501	10.8465
	SD	1.1416	1.08097	1.07168	1.16016	1.81518	2.50487
	lower limt	7.21847	7.62568	9.6125	10.833	9.2349	8.34163
	higher limit	9.50167	9.78762	11.7559	13.1534	12.8653	13.3514
			AXIS II
		2h	3h	4h	5h	6h	7h
	AVG	8.4907	8.54936	11.0038	11.0498	12.3183	12.2698
	SD	1.25986	0.967852	1.08479	1.4279	0.752707	1.61164
	lower limt	7.23084	7.58151	9.91896	9.6219	11.5656	10.6582
	higher limit	9.75056	9.51721	12.0885	12.4777	13.071	13.8814
			AXIS III
		2h	3h	4h	5h	6h	7h
	AVG	7.50355	9.24062	9.91111	10.9821	10.3386	10.8164
	SD	0.805441	0.420292	0.703266	0.62953	0.257944	0.367005
	lower limt	6.69811	8.82033	9.20785	10.3526	10.0807	10.4494
	higher limit	8.30899	9.66091	10.6144	11.6116	10.5965	11.1834
			YCR047C (BUD23)
		2h	3h	4h	5h	6h	7h
	AVG	8.10433	9.59839	13.9499	17.4999	13.804	12.3643
	SD	0.691603	0.680156	0.432811	1.91334	2.82761	2.83314
	lower limt	7.41273	8.91824	13.5171	15.5865	10.9764	9.53118
	higher limit	8.79593	10.2785	14.3827	19.4132	16.6316	15.1975
			YOR092W (ECM3)
		2h	3h	4h	5h	6h	7h
	AVG	6.68673	8.53909	12.5293	16.9108	13.3773	15.0292
	SD	1.1666	0.948283	2.11307	1.16847	0.907141	1.15289
	lower limt	5.52014	7.5908	10.4162	15.7423	12.4702	13.8764
	higher limit	7.85333	9.48737	14.6423	18.0792	14.2845	16.1821
			YDR188W (CCT6)
		2h	3h	4h	5h	6h	7h
	AVG	10.1337	14.8662	26.6948	28.5488	20.8341	20.595
	SD	0.465826	1.40109	2.25236	1.10818	0.832482	1.24621
	lower limt	9.66788	13.4651	24.4424	27.4406	20.0016	19.3488
	higher limit	10.5995	16.2673	28.9471	29.657	21.6666	21.8412
			CEN III
		2h	3h	4h	5h	6h	7h
	AVG	7.24076	9.75891	9.6752	12.8332	10.919	11.1642
	SD	0.582234	0.974923	0.749803	0.768656	0.547776	0.591803
	lower limt	6.65853	8.78398	8.9254	12.0645	10.3713	10.5724
	higher limit	7.823	10.7338	10.425	13.6018	11.4668	11.756
			CEN VII
		2h	3h	4h	5h	6h	7h
	AVG	8.73184	9.49809	9.99372	13.6034	12.2307	12.1607
	SD	0.722459	0.851357	1.07754	0.496491	0.41057	1.18677
	lower limt	8.00938	8.64673	8.91618	13.1069	11.8201	10.9739
	higher limit	9.4543	10.3494	11.0713	14.0999	12.6412	13.3474
			YCR093W (CDC39)
		2h	3h	4h	5h	6h	7h
	AVG	6.46439	7.52819	9.54374	10.5578	9.84963	8.97411
	SD	0.653979	0.686181	1.10705	0.956089	1.3974	1.39385
	lower limt	5.81041	6.84201	8.43669	9.60168	8.45224	7.58026
	higher limit	7.11836	8.21438	10.6508	11.5139	11.247	10.368

### Sheet: S5 Figure
Supporting data for S5 Figure
			msh5∆					msh4∆					spo11∆					red1∆
			AXIS I					AXIS I					AXIS I					AXIS I
		5h					3h	5h				3h	5h				3h	5h
	AVG	1.03243				AVG	0.873053	1.03489			AVG	0.916103	0.426095			AVG	0.915882	1.14933
	SD	0.0956997				SD	0.0602712	0.0428987			SD	0.0554916	0.165383			SD	0.0302739	0.0972649
	lower limt	0.93673				lower limt	0.812781	0.99199			lower limt	0.860611	0.260712			lower limt	0.885608	1.05206
	higher limit	1.12813				higher limit	0.933324	1.07779			higher limit	0.971594	0.591477			higher limit	0.946156	1.24659
			AXIS II					AXIS II					AXIS II					AXIS II
		5h					3h	5h				3h	5h				3h	5h
	AVG	1.0305				AVG	1.17897	1.26297			AVG	0.877762	0.835132			AVG	1.02638	1.23742
	SD	0.262175				SD	0.0792609	0.0597836			SD	0.0565671	0.0607075			SD	0.0329806	0.40195
	lower limt	0.768325				lower limt	1.09971	1.20318			lower limt	0.821195	0.774425			lower limt	0.9934	0.835474
	higher limit	1.29267				higher limit	1.25823	1.32275			higher limit	0.934329	0.89584			higher limit	1.05936	1.63938
			AXIS III					AXIS III					AXIS III					AXIS III
		5h					3h	5h				3h	5h				3h	5h
	AVG	1.07546				AVG	1.0097	0.989041			AVG	1.02077	0.589908			AVG	0.941882	1.28675
	SD	0.0699411				SD	0.0391753	0.0370978			SD	0.0537484	0.0598666			SD	0.0465914	0.504801
	lower limt	1.00552				lower limt	0.970524	0.951943			lower limt	0.967019	0.530042			lower limt	0.895291	0.781953
	higher limit	1.14541				higher limit	1.04888	1.02614			higher limit	1.07452	0.649775			higher limit	0.988474	1.79155
			YCR047C (BUD23)					YCR047C (BUD23)					YCR047C (BUD23)					YCR047C (BUD23)
		5h					3h	5h				3h	5h				3h	5h
	AVG	1.31296				AVG	1.33203	1.17662			AVG	1.25687	0.74976			AVG	1.24793	1.93794
	SD	0.0839023				SD	0.0938596	0.0761472			SD	0.122537	0.0554982			SD	0.129387	0.719606
	lower limt	1.22906				lower limt	1.23817	1.10047			lower limt	1.13434	0.694262			lower limt	1.11854	1.21834
	higher limit	1.39686				higher limit	1.42589	1.25276			higher limit	1.37941	0.805258			higher limit	1.37731	2.65755
			YOR092W (ECM3)					YOR092W (ECM3)					YOR092W (ECM3)					YOR092W (ECM3)
		5h					3h	5h				3h	5h				3h	5h
	AVG	1.07424				AVG	0.951881	0.992287			AVG	1.09781	0.572638			AVG	0.952265	1.33237
	SD	0.117959				SD	0.0304368	0.091913			SD	0.0120982	0.0463383			SD	0.0670173	0.450118
	lower limt	0.956283				lower limt	0.921444	0.900374			lower limt	1.08571	0.5263			lower limt	0.885248	0.882247
	higher limit	1.1922				higher limit	0.982318	1.0842			higher limit	1.10991	0.618976			higher limit	1.01928	1.78248
			YDR188W (CCT6)					YDR188W (CCT6)					YDR188W (CCT6)					YDR188W (CCT6)
		5h					3h	5h				3h	5h				3h	5h
	AVG	0.973317				AVG	1.23761	1.01531			AVG	1.23702	0.465936			AVG	1.56959	2.43088
	SD	0.0688681				SD	0.0443756	0.0408546			SD	0.0886701	0.0254464			SD	0.103394	1.06211
	lower limt	0.904449				lower limt	1.19324	0.974451			lower limt	1.14835	0.44049			lower limt	1.4662	1.36877
	higher limit	1.04218				higher limit	1.28199	1.05616			higher limit	1.32569	0.491383			higher limit	1.67299	3.49299
			CEN III					CEN III					CEN III					CEN III
		5h					3h	5h				3h	5h				3h	5h
	AVG	1.03799				AVG	1.04251	1.06454			AVG	1.20927	0.766374			AVG	1.15941	1.65512
	SD	0.0497203				SD	0.0155552	0.0410875			SD	0.046927	0.0653741			SD	0.0707985	0.611281
	lower limt	0.98827				lower limt	1.02695	1.02345			lower limt	1.16235	0.701			lower limt	1.08861	1.04384
	higher limit	1.08771				higher limit	1.05806	1.10563			higher limit	1.2562	0.831748			higher limit	1.23021	2.2664
			CEN VII					CEN VII					CEN VII					CEN VII
		5h					3h	5h				3h	5h				3h	5h
	AVG	1.23188				AVG	1.20958	1.3165			AVG	1.42531	0.920354			AVG	1.35655	1.89206
	SD	0.127401				SD	0.0547582	0.0950437			SD	0.0603135	0.0820841			SD	0.0959218	0.697992
	lower limt	1.10448				lower limt	1.15483	1.22146			lower limt	1.36499	0.83827			lower limt	1.26063	1.19407
	higher limit	1.35928				higher limit	1.26434	1.41154			higher limit	1.48562	1.00244			higher limit	1.45247	2.59005
			YCR093W (CDC39)					YCR093W (CDC39)					YCR093W (CDC39)					YCR093W (CDC39)
		5h					3h	5h				3h	5h				3h	5h
	AVG	1				AVG	1	1			AVG	1	1			AVG	1	1
	SD	0				SD	0	0			SD	0	0			SD	0	0
	lower limt	1				lower limt	1	1			lower limt	1	1			lower limt	1	1
	higher limit	1				higher limit	1	1			higher limit	1	1			higher limit	1	1

### Sheet: S7 Figure
Supporting data for S7 Figure
								Msh5 polycomplex observation
	Wild Type				spo11∆				ndt80∆					mlh3∆				red1∆				rad52∆				dmc1∆
	3hr	4hr	5hr	6hr	3hr	4hr	5hr	6hr	3hr	4hr	5hr	6hr	7hr	3hr	4hr	5hr	6hr	3hr	4hr	5hr	6hr	3hr	4hr	5hr	6hr	3hr	4hr	5hr	6hr
	No	No	No	No	Yes	Yes	Yes	Yes	No	Yes	Yes	Yes	Yes	No	No	Yes	No	No	No	Yes	Yes	No	No	Yes	No	No	No	No	No
	No	No	No	No	Yes	No	Yes	No	No	No	Yes	Yes	Yes	Yes	No	No	No	No	Yes	No	Yes	No	Yes	Yes	No	No	No	No	Yes
	No	No	No	No	No	Yes	Yes	No	No	Yes	No	Yes	No	No	No	No	No	Yes	No	No	No	No	No	No	No	No	No	No	No
	No	No	No	No	No	Yes	Yes	Yes	No	Yes	Yes	Yes	Yes	No	No	No	No	Yes	No	Yes	No	No	No	No	No	No	No	No	Yes
	No	No	No	No	No	Yes	Yes	Yes	No	No	No	Yes	Yes	No	No	No	No	Yes	No	No	No	No	No	No	No	No	No	No	No
	No	No	No	No	No	Yes	Yes	No	No	No	Yes	Yes	Yes	Yes	No	No	No	Yes	Yes	No	No	No	No	No	No	No	No	No	No
	No	No	No	No	Yes	No	Yes	No	No	No	Yes	Yes	Yes	No	No	No	No	Yes	No	Yes	No	No	No	No	No	No	Yes	No	Yes
	No	No	No	No	Yes	No	Yes	Yes	No	Yes	Yes	No	Yes	No	No	No	No	Yes	Yes	Yes	No	No	Yes	Yes	No	No	No	No	Yes
	No	No	No	No	Yes	Yes	Yes	Yes	No	No	Yes	No	Yes	No	No	No	No	No	No	No	No	No	No	No	No	No	No	No	Yes
	No	No	No	No	Yes	Yes	Yes	No	No	No	Yes	Yes	No	No	No	No	No	No	No	No	Yes	No	No	Yes	No	No	No	No	No
	No	No	No	No	No	No	Yes	No	No	Yes	Yes	Yes	Yes	Yes	No	No	No	Yes	Yes	No	Yes	No	No	No	No	No	No	No	No
	No	No	No	No	Yes	Yes	Yes	No	No	No	Yes	Yes	No	No	No	No	No	Yes	Yes	No	No	No	No	No	No	No	No	No	No
	No	No	No	No	Yes	Yes	Yes	Yes	No	No	Yes	No	Yes	No	No	No	No	Yes	No	No	No	No	No	No	No	No	No	No	No
	No	No	No	No	No	Yes	Yes	No	No	No	Yes	No	No	No	No	No	No	Yes	Yes	Yes	Yes	No	No	No	No	No	Yes	No	No
	No	No	No	No	No	Yes	Yes	No	No	Yes	Yes	Yes	Yes	No	No	No	No	No	No	Yes	Yes	No	No	No	Yes	No	Yes	Yes	No
	No	No	No	No	Yes	Yes	Yes	No	No	No	Yes	Yes	Yes	Yes	No	No	No	Yes	Yes	Yes	No	No	No	No	No	No	No	Yes	No
	No	No	No	No	No	Yes	Yes	No	No	No	Yes	Yes	Yes	No	No	No	No	No	No	No	No	No	Yes	No	Yes	No	No	No	No
	No	No	No	No	No	Yes	Yes	No	No	No	Yes	Yes	Yes	No	No	Yes	No	Yes	No	No	No	No	Yes	No	No	No	No	No	No
	No	No	No	No	No	No	No	No	No	No	Yes	Yes	Yes	No	No	Yes	No	Yes	Yes	No	Yes	No	No	No	Yes	No	No	Yes	No
	No	No	No	No	Yes		No	Yes	No	Yes	Yes	No	Yes	No	No	No	No	Yes	Yes	No	No	No	Yes	Yes	No	No	No	No	Yes
	No	No	No	No	No		No	No	No	No	No	No	No	No	No	No	No	Yes	No	No	No	No	No	No	No	No	No	No	No
	No	No	No	No	Yes		Yes	No	No	No	Yes	Yes	No	No	No	No	No	Yes	No	No	Yes	No	No	Yes	No	No	No	No	No
	No	No	No	No	Yes		Yes	No	No	Yes	Yes	Yes	Yes	No	No	No	No	Yes	Yes	Yes	No	No	No	No	No	No	No	No	No
	No	No	No	No	Yes		Yes	No	No	No	No	Yes	Yes	No	No	Yes	No	Yes	Yes	No	No	No	No	Yes	No	No	No	No	No
	No	No	No	No	No		No	Yes	No	No	Yes	Yes	Yes	No	Yes	Yes	Yes	Yes	No	No	No	No	No	No	No	No	No	No	No
	No	No	No	No	No		No	Yes	No	No	Yes	Yes	No	No	No	No	No	Yes	No	No	Yes	No	No	No	No	No	No	No	Yes
	No	No	No	No	Yes		Yes	No	No	Yes	Yes	Yes	Yes	No	No	No	No	Yes	Yes	No	No	No	No	Yes	Yes	No	No	No	Yes
	No	No	No	No	Yes		Yes	No	No	No	No	No	No	No	No	Yes	No	Yes	No	No	Yes	No	No	No	No	No	No	No	No
	No	No	No	No	No		Yes	No	No	Yes	Yes	Yes	No	No	No	No	No	Yes	No	No	No	No	No	No	No	No	No	No	No
	No	No	No	No	No		Yes	No	No	No	Yes	No	Yes	No	No	No	No	Yes	Yes	No	No	No	Yes	No	Yes	No	No	Yes	Yes
	No	No	No	No	No		Yes	No	No	Yes	No	Yes	Yes	No	No	No	No	Yes	Yes	No	No	No	Yes	No	No	No	No	No	No
	No	No	No	No	Yes		No	No	No	No	Yes	Yes	No	No	No	No	No	Yes	Yes	No	Yes	No	No	No	No	No	No	No	No
	No	No	No	No	Yes		Yes	No	No	No	Yes	Yes	Yes	No	No	No	No	Yes	Yes	No	No	No	No	No	No	No	No	No	No
	No	No	No	No	No		No	No	No	No	No	Yes	Yes	No	No	No	No	Yes	No	No	No	No	No	Yes	Yes	No	No	No	No
	No	No	No	No	No		Yes		No	No	Yes	Yes	Yes	Yes	No	No	No	Yes	Yes	Yes	Yes	Yes	No	No	No	No	No	No	No
	No	No	No	No	No		No		No	No	Yes	Yes	Yes	No	No	No	No	No	Yes	No	No	No	No	No	No	No	No	No	Yes
	No	No	No	No	No		No		No	No	No	No	Yes	No	No	No	No	Yes	Yes	No	No	No	No	No	Yes	No	No	No	Yes
	No	No	No	No			Yes		No	No	No	Yes	No	No	Yes	Yes	No	Yes	Yes	No	No	Yes	Yes	Yes	No	No	No	No	No
	No	No	No	No			Yes		No	No	Yes	No	Yes	No	No	No	No	Yes	Yes	No	No	No	No	No	No	Yes	No	No	No
	No	No	No	No			Yes		No	No	Yes	Yes	Yes	No	No	Yes	No	Yes	No	No	No	No	No	No	No	Yes	No	No	No
	No	No	No	No			No		No	No	No	Yes	Yes	No	No	No	No	Yes	No	No	No	No	No	No	Yes	No	No	No	No
	No	No	No	No			No		No	No	No	No	Yes	Yes	No	No	No	No	Yes	No	No	No	No	No	No	No	No	Yes	No
	No	No	No	No			Yes		No	Yes	Yes	No	Yes	Yes	No	No	No	No	Yes	No	Yes	No	No	Yes	No	No	No	No	No
	No	No	No	No			Yes		No	No	Yes	Yes	No	No	No	Yes	No	Yes	Yes	No	No	No	No	No	No	No	No	No	No
	No	No	No	No			Yes		No	No	No	Yes	Yes	No	No	No	No	Yes	No	No	No	No	No	No	No	No	No	No	No
	No	No	No	No			Yes		No	No	No	Yes	Yes	No	No	Yes	No	Yes	No	No	No	No	Yes	No	No	No	No	Yes	No
	No	No	No	No			Yes		No	No	Yes	No	No	No	No	No	No	Yes	No	No	No	No	No	No	No	No	No	No	No
	No	No	No	No			No		No	Yes	Yes	Yes	No	No	No	No	No	Yes	Yes	No	No	No	No	No	No	No	No	No	No
	No	No	No	No			No		No	No	Yes	No	Yes	No	No	No	No	Yes	Yes	No	No	Yes	No	No	No	No	No	No	No
	No	No	No	No			No		No	No	No	Yes	Yes	No	No	No	No	Yes	No	No	Yes	No	No	No	No	No	No	No	No
	No	No	No	No			No		No	No	Yes	Yes	Yes	No	No	No	No	No	Yes	Yes	Yes	No	No	Yes	No	No	No	Yes	No
	No	No	No	No			No		No	No	Yes	Yes	Yes	No	No	No	No	No	Yes	No	Yes	No	No	No	No	No	Yes	No	No
	No	No	No	No			Yes		No	No	No	Yes	No	No	No	No	No	Yes	No	No	No	No	No	No	No	No	No	Yes	No
	No	No	No	No			Yes		No	Yes	Yes	Yes		Yes	No	No	No	Yes	Yes	No	No	No	No	No	No	No	No	No	No
	No	No	No	No			Yes		No	No	No	Yes		No	No	No	No	Yes	No	Yes	No	No	No	No	No	No	No	No	No
	No	No	No	No			No		No	No	Yes	No		No	No	No	No	Yes	No	No	No	No	No	No	No	No	No	No	No
	No	No	No	No					Yes	No	Yes	No		No	No	No	No	Yes	No	No	No	No	No	Yes	No	Yes	No	Yes	No
	No	No	No	No					No	No	Yes	No		Yes	No	No	No	Yes	No	Yes	No	No	No	Yes	No	No	No	No	Yes
	No	No	No	No					Yes	No	No	No		No	No	No	No	Yes	No	Yes	No	No	No	No	No	Yes	Yes	No	No
	No	No	No	No					No	No	No	No		No	No	No	No	Yes	No	Yes	No	No	No	No	No	No	No	No	No
	No	No	No	No					No	No	No	No		No	No	No	No	Yes	No	No	No	No	No	Yes	No	No	No	No	No
	No	No	No	No					No	No	Yes	No		No	No	No	No	Yes	Yes	No	No	No	No	No	No	No	No	Yes	Yes
	No	No	No	No					No	No	No	Yes		No	No	No	No	Yes	No	Yes	No	Yes	No	No	No	No	No	Yes	Yes
	No	No	No	No					No	No	Yes	Yes		No	No	No	No	Yes	No	No	No	No	No	No	No	No	No	No	No
	No	No	No	No					No	No	No	No		No	No	No	No	Yes	No	No	Yes	No	Yes	Yes	Yes	No	No	No	No
	No	No	No	No					Yes	No	Yes	No		No	No	No	No	Yes	No	No	Yes	No	No	No	No	No	No	No	No
	No	No	No	No					No	No	No	Yes		No	No	No	No	No	No	No	No	No	No	No	No	No	No	Yes	Yes
	No	No	No	No					Yes	Yes	Yes	Yes		No	Yes	No	No	No	Yes	Yes	No	No	No	No	No	No	No	No	No
	No	No	No	No					No	No	Yes	Yes		No	No	No	No	Yes	Yes	No	No	No	No	Yes	No	No	No	No	No
	No	No	No	No					No	Yes	No	No		No	No	No	No	Yes	No	No	Yes	No	No	No	Yes	No	No	No	No
	No	No	No	No					No	Yes	Yes	Yes		No	No	No	No	Yes	No	No	No	No	No	No	No	No	No	Yes	No
	No	No	No	No					No	Yes	No	No		No	No	No	No	Yes	No	Yes	No	No	No	No	No	No	Yes	No	No
	No	No	No	No					No	No	Yes	Yes		No	No	No	No	Yes	Yes	Yes	No	No	No	No	No	No	No	No	No
	No	No	No	No					No	No	Yes	No		No	No	No	No	Yes	Yes	No	No	No	No	No	No	No	No	No	No
	No	No	No	No					No	No	Yes	Yes		No	No	No	No	No	Yes	No	No	No	No	No	Yes	No	No	No	Yes
	No	No	No	No					No	No	No	No		No	No	No	No	Yes	Yes	Yes	No	No	No	No	No	No	No	No	No
	No	No	No	No						No	No	Yes		No	No	No	No	Yes	Yes	No	No	No	No	Yes	No	No	No	Yes	No
	No	No	No	No						No	No	No		No	No	Yes	No	No	No	Yes	No	No	No	No	No	No	No	No	Yes
	No	No	No	No						No	Yes	No		No	No	No	No		Yes	Yes	No	No	Yes	Yes	No	No	No	No	No
	No	No	No	No						No	No	Yes		No	No	No	No		Yes	No	No	No	No	No	No	No	Yes	No	Yes
	No	No	No	No						Yes	No	No		No	No	No	No		No	No	No	No	No	No	No	No	No	No	No
	No	No	No	No						No	Yes	No		No	No	No	No		No	Yes	No	No	No	No	No	No	No	Yes	No
	No	No	No	No						No	Yes	No		No	No	No	No		No	No	No	No	No	No	No	No	No	No	No
	No	No	No	No						No	No	No		No	No	No	No		No	No	No	No	No	No	No	No	No	Yes	No
	No	No	No	No						No	No	Yes		No	No	No	No		Yes	No	No	No	Yes	No	No	No	No	No	No
	No	No	No	No						No	Yes	No		No	No	No	No		No	No	No	No	No	No	No	No	No	No	No
	No	No	No	No						No	Yes	Yes		No	No	No	No		No	Yes	No	No	No	No	No	No	No	No	No
	No	No	No	No						No	No	No		No	No	No	No		Yes	No	Yes	No	No	Yes	No	No	No	No	No
	No	No	No	No						Yes	Yes	No		No	No	No	No		Yes	Yes	No	No	No	No	No	No	No	No	No
	No	No	No	No						No	No	Yes		No	No	No	No		Yes	No	No	No	No	No	No	No	No	No	No
	No	No	No	No						No	No	Yes		No	No	No	No		No	Yes	No	No	No	Yes	No	No	No	Yes	No
	No	No	No	No						No	No	Yes		No	No	No	No		Yes	No	No	No	No	No	Yes	No	No	No	No
	No	No	No	No						No	Yes	No		No	No	No	No		Yes	No	No	No	No	No	No	No	No	No	Yes
	No	No	No	No						No	No	Yes		No	No	No	No		No	No	No	No	No	No	No	No	No	No	No
	No	No	No	No						No	No	Yes		No	No	No	No		No	Yes	No	No	No	No	No	No	No	Yes	No
	No	No	No	No						No	No	No		No	No	No	No		Yes	No	No	No	No	No	No	No	No	Yes	No
	No	No	No	No						Yes	No	Yes		Yes	No	No	No		No	No	No	No	No	No	No	No	No	No	Yes
	No	No	No	No						No	No	No		No	No	No	No		No	No	No	No	No	No	No	No	No	No	No
	No	No	No	No						No	No	Yes		No	No	No	No		Yes	Yes	Yes	No	No	No	No	No	No	No	Yes
	No	No	No	No						No	Yes	Yes		Yes	No	No	No		Yes	No	No	No	No	No		No	No	No	Yes
	No	No	No	No						Yes	Yes	Yes		No	No	No	No		No	Yes	No	No	No	Yes		No	Yes	No	Yes
	No	No	No	No						No	No	Yes		No	No	No	No		No	No	No	No	No	No		No	No	No	No
	No	No	No	No						No	No	Yes		No	No	No	No		No	Yes	No	No	No	No			No	No	No
	No	No	No	No						No	Yes	Yes			No	No	No		Yes	No	Yes	No		No				No
	No			No						No		No			No	No			Yes	No	No	No		No				No
															No	No			No	Yes	No	No						No
															No	No			No	No	No							No
																			No	Yes
																			Yes
																			No
																			No
																			Yes
																			No
Total number of Nucleii	105	104	104	105	37	19	57	34	76	105	104	105	103	103	105	107	104	78	113	108	107	106	103	105	99	102	103	107	103
No of nucleii having polycomplex	0	0	0	0	17	14	39	9	4	22	61	66	80	11	3	11	1	63	52	31	22	4	12	21	12	4	8	19	23
Percentage of nucleii showing polycomplex	0	0	0	0	45.9459	73.6842	68.4211	26.4706	5.26316	20.9524	58.6538	62.8571	77.6699	10.6796	2.85714	10.2804	0.961538	80.7692	46.0177	28.7037	20.5607	3.77358	11.6505	20	12.1212	3.92157	7.76699	17.757	22.3301
									Plot
										3hr	4h	5h	6h
									wt	0	0	0	0
									spo11∆	45.94	73.68	68.42	26.47
									mlh3∆	10.67	2.85	10.28	0.96
									red1∆	80.76	46.01	28.7	20.56
									rad52∆	3.77	11.65	20	12.12
									dmc1∆	3.92	7.76	17.75	22.3
									ndt80∆	5.26	20.95	58.65	62.85
